# The Gehan test identifies life-extending compounds overlooked by the log-rank test in the NIA Interventions Testing Program: Metformin, Enalapril, caffeic acid phenethyl ester, green tea extract, and 17-dimethylaminoethylamino-17-demethoxygeldanamycin hydrochloride

**DOI:** 10.1101/2024.02.17.579363

**Authors:** Nisi Jiang, Jonathan Gelfond, Qianqian Liu, Randy Strong, James F. Nelson

## Abstract

The National Institute on Aging Interventions Testing Program (ITP) has so far identified 12 compounds that extend the lifespan of genetically heterogeneous mice using the log-rank test. However, the log-rank test is relatively insensitive to any compound that does not uniformly reduce mortality across the lifespan. This test may thus miss compounds that only reduce mortality before midlife, for example, a plausible outcome if a compound only mitigates risk factors before midlife or if its efficacy is reduced at later ages. We therefore reanalyzed all data collected by the ITP from 2004-2022 using the Gehan test, which is more sensitive to mortality differences earlier in the life course and does not assume a uniformly reduced mortality hazard across the lifespan. The Gehan test identified 5 additional compounds, metformin, enalapril, 17-dimethylaminoethylamino-17-demethoxygeldanamycin hydrochloride (17-DMAG), caffeic acid phenethyl ester (CAPE), and green tea extract (GTE), which significantly increased survival but were previously missed by the log-rank test. Three (metformin, enalapril, and 17-DMAG) were only effective in males and two (CAPE and GTE) were only effective in females. In addition, 1,3-butanediol, which by log-rank analysis increased survival in females but not males, increased survival in males by the Gehan test. These results suggest that statistical tests sensitive to non-uniformity of drug efficacy across the lifespan should be included in the standard statistical testing protocol to minimize overlooking geroprotective interventions.
