## Supplemental Table 2 for "The Gehan test identifies life-extending compounds overlooked by the log-rank test in the NIA Interventions Testing Program: Metformin, Enalapril, caffeic acid phenethyl ester, green tea extract, and 17-dimethylaminoethylamino-17-demethoxygeldanamycin hydrochloride"

### Sheet: Sheet1
Cohort	Treatment	Sex	Dosage(s) (ppm)	Age of onset (month)	Log_rank p_value	Log_rank Significance	Gehan p_value	Gehan_p Significance	Ztest p_value	Ztest Significance	PH Assumption
C2004	4-OH-a-phenyl-N-tert-butyl nitrone (4-OH-PBN)	f	315	4	0.492415	n.s.	0.429357	n.s.	0.641101	n.s.	Not Violated
C2004	4-OH-a-phenyl-N-tert-butyl nitrone (4-OH-PBN)	m	315	4	0.419873	n.s.	0.571412	n.s.	0.765923	n.s.	Not Violated
C2004	aspirin (Asp)	f	21	4	0.219857	n.s.	0.264758	n.s.	0.919114	n.s.	Not Violated
C2004	aspirin (Asp)	m	21	4	0.0105713	*	0.0103196	*	0.313731	n.s.	Not Violated
C2004	nitroflurbiprofen (NFP)	f	200	4	0.477846	n.s.	0.541266	n.s.	0.978401	n.s.	Not Violated
C2004	nitroflurbiprofen (NFP)	m	200	4	0.401283	n.s.	0.297367	n.s.	0.277618	n.s.	Not Violated
C2004	nordihydroguaiaretic acid (NDGA)	f	2500	9	0.670007	n.s.	0.750124	n.s.	0.851309	n.s.	Not Violated
C2004	nordihydroguaiaretic acid (NDGA)	m	2500	9	0.000561883	***	0.000118312	***	0.0436389	*	Violated
C2005	caffeic acid phenethyl ester (CAPE)	f	30	4	0.843068	n.s.	0.936084	n.s.	0.817941	n.s.	Not Violated
C2005	caffeic acid phenethyl ester (CAPE)	m	30	4	0.888271	n.s.	0.367043	n.s.	0.0410342	*	Violated
C2005	caffeic acid phenethyl ester (CAPE)	f	300	4	0.0665252	n.s.	0.0481221	*	0.465986	n.s.	Not Violated
C2005	caffeic acid phenethyl ester (CAPE)	m	300	4	0.80329	n.s.	0.963611	n.s.	0.386618	n.s.	Not Violated
C2005	enalapril (Enal)	f	120	4	0.900144	n.s.	0.831288	n.s.	0.396305	n.s.	Not Violated
C2005	enalapril (Enal)	m	120	4	0.219997	n.s.	0.0460158	*	0.0342554	*	Violated
C2005	rapamycin (Rapa)	f	14	20	< 0.0001	****	< 0.0001	****	0.2038	n.s.	Not Violated
C2005	rapamycin (Rapa)	m	14	20	< 0.0001	****	< 0.0001	****	0.184489	n.s.	Not Violated
C2006	rapamycin (Rapa)	f	14	9	< 0.0001	****	< 0.0001	****	0.55611	n.s.	Not Violated
C2006	rapamycin (Rapa)	m	14	9	< 0.0001	****	0.000482103	***	0.0668831	n.s.	Not Violated
C2006	resveratrol (Res)	f	300	12	0.644001	n.s.	0.720909	n.s.	0.878364	n.s.	Not Violated
C2006	resveratrol (Res)	m	300	12	0.951798	n.s.	0.79777	n.s.	0.521963	n.s.	Not Violated
C2006	resveratrol (Res)	f	1200	12	0.481828	n.s.	0.465212	n.s.	0.995188	n.s.	Not Violated
C2006	resveratrol (Res)	m	1200	12	0.157675	n.s.	0.140445	n.s.	0.762471	n.s.	Not Violated
C2006	simvastatin (Sim)	f	12	10	0.261503	n.s.	0.0950579	n.s.	0.146428	n.s.	Not Violated
C2006	simvastatin (Sim)	m	12	10	0.28206	n.s.	0.33494	n.s.	0.955422	n.s.	Not Violated
C2006	simvastatin (Sim)	f	120	10	0.552623	n.s.	0.935678	n.s.	0.425161	n.s.	Not Violated
C2006	simvastatin (Sim)	m	120	10	0.998341	n.s.	0.520824	n.s.	0.189925	n.s.	Not Violated
C2007	curcumin (Cur)	f	2000	4	0.444304	n.s.	0.388065	n.s.	0.551905	n.s.	Not Violated
C2007	curcumin (Cur)	m	2000	4	0.852429	n.s.	0.785403	n.s.	0.899612	n.s.	Not Violated
C2007	green tea extract (GTE)	f	2000	4	0.368592	n.s.	0.0343672	*	0.00228362	**	Violated
C2007	green tea extract (GTE)	m	2000	4	0.392096	n.s.	0.224004	n.s.	0.437497	n.s.	Not Violated
C2007	medium-chain triglyceride oil (MCTO)	f	60000	4	0.150597	n.s.	0.21341	n.s.	0.902202	n.s.	Not Violated
C2007	medium-chain triglyceride oil (MCTO)	m	60000	4	0.416542	n.s.	0.949987	n.s.	0.122741	n.s.	Not Violated
C2007	oxaloacetic acid (OAA)	f	2200	4	0.442396	n.s.	0.246571	n.s.	0.340214	n.s.	Not Violated
C2007	oxaloacetic acid (OAA)	m	2200	4	0.418468	n.s.	0.493869	n.s.	0.783237	n.s.	Not Violated
C2007	resveratrol (Res)	f	300	4	0.872215	n.s.	0.171258	n.s.	0.00890048	**	Violated
C2007	resveratrol (Res)	m	300	4	0.967395	n.s.	0.420351	n.s.	0.110693	n.s.	Not Violated
C2009	17-a-estradiol (17aE2)	f	4.8	10	0.934936	n.s.	0.770678	n.s.	0.481284	n.s.	Not Violated
C2009	17-a-estradiol (17aE2)	m	4.8	10	0.00248383	**	0.00068989	***	0.08651	n.s.	Not Violated
C2009	acarbose (ACA)	f	1000	4	0.00480891	**	0.0516265	n.s.	0.295613	n.s.	Not Violated
C2009	acarbose (ACA)	m	1000	4	< 0.0001	****	< 0.0001	****	0.000833985	***	Violated
C2009	methylene blue (MB)	f	28	4	0.133682	n.s.	0.221411	n.s.	0.725229	n.s.	Not Violated
C2009	methylene blue (MB)	m	28	4	0.246881	n.s.	0.377374	n.s.	0.844151	n.s.	Not Violated
C2009	rapamycin (Rapa)	f	4.7	9	< 0.0001	****	< 0.0001	****	0.939392	n.s.	Not Violated
C2009	rapamycin (Rapa)	m	4.7	9	0.199043	n.s.	0.542763	n.s.	0.143502	n.s.	Not Violated
C2009	rapamycin (Rapa)	f	14	9	< 0.0001	****	< 0.0001	****	0.332833	n.s.	Not Violated
C2009	rapamycin (Rapa)	m	14	9	0.00339009	**	0.0200856	*	0.810456	n.s.	Not Violated
C2009	rapamycin (Rapa)	f	42	9	< 0.0001	****	< 0.0001	****	0.0273607	*	Violated
C2009	rapamycin (Rapa)	m	42	9	< 0.0001	****	< 0.0001	****	0.366029	n.s.	Not Violated
C2010	fish oil (FO)	f	15000	9	0.0896737	n.s.	0.114077	n.s.	0.837976	n.s.	Not Violated
C2010	fish oil (FO)	m	15000	9	0.262744	n.s.	0.21767	n.s.	0.425749	n.s.	Not Violated
C2010	fish oil (FO)	f	50000	9	0.246456	n.s.	0.700339	n.s.	0.168981	n.s.	Not Violated
C2010	fish oil (FO)	m	50000	9	0.217869	n.s.	0.245892	n.s.	0.588634	n.s.	Not Violated
C2010	nordihydroguaiaretic acid (NDGA)	m	800	6	0.0228034	*	0.0130493	*	0.348507	n.s.	Not Violated
C2010	nordihydroguaiaretic acid (NDGA)	m	2500	6	0.0146948	*	0.000496598	***	0.000986119	***	Violated
C2010	nordihydroguaiaretic acid (NDGA)	f	5000	6	0.416435	n.s.	0.264717	n.s.	0.32831	n.s.	Not Violated
C2010	nordihydroguaiaretic acid (NDGA)	m	5000	6	0.00275284	**	0.00156044	**	0.0634621	n.s.	Not Violated
C2011	17-a-estradiol (17aE2)	f	14	10	0.976322	n.s.	0.51736	n.s.	0.158169	n.s.	Not Violated
C2011	17-a-estradiol (17aE2)	m	14	10	< 0.0001	****	< 0.0001	****	0.362097	n.s.	Not Violated
C2011	metformin (Met)	f	1000	9	0.724621	n.s.	0.988533	n.s.	0.481994	n.s.	Not Violated
C2011	metformin (Met)	m	1000	9	0.347735	n.s.	0.0494948	*	0.0118167	*	Violated
C2011	metformin and rapamycin (MetRapa)	f	1000, 14	9	< 0.0001	****	< 0.0001	****	0.243071	n.s.	Not Violated
C2011	metformin and rapamycin (MetRapa)	m	1000, 14	9	< 0.0001	****	< 0.0001	****	0.870796	n.s.	Not Violated
C2011	Protandim (Prot)	f	600	10	0.291112	n.s.	0.397062	n.s.	0.892809	n.s.	Not Violated
C2011	Protandim (Prot)	m	600	10	0.00948733	**	0.0192647	*	0.696281	n.s.	Not Violated
C2011	ursodeoxycholic acid (UDCA)	f	5000	5	0.7219	n.s.	0.627166	n.s.	0.672381	n.s.	Not Violated
C2011	ursodeoxycholic acid (UDCA)	m	5000	5	0.44766	n.s.	0.0672036	n.s.	0.0089232	**	Violated
C2012	2-(2-Hydroxyphenyl)benzoxazole (HBX)	f	1	15	0.432109	n.s.	0.5269	n.s.	0.698092	n.s.	Not Violated
C2012	2-(2-Hydroxyphenyl)benzoxazole (HBX)	m	1	15	0.435241	n.s.	0.721411	n.s.	0.273997	n.s.	Not Violated
C2012	acarbose (ACA)	f	1000	16	0.0723047	n.s.	0.209517	n.s.	0.628428	n.s.	Not Violated
C2012	acarbose (ACA)	m	1000	16	< 0.0001	****	0.0108229	*	0.0350898	*	Violated
C2012	INT-767 FXR/TGR5 agonist (INT-767)	f	180	10	0.753324	n.s.	0.981458	n.s.	0.608946	n.s.	Not Violated
C2012	INT-767 FXR/TGR5 agonist (INT-767)	m	180	10	0.111366	n.s.	0.407034	n.s.	0.405596	n.s.	Not Violated
C2013	acarbose (ACA)	f	400	8	0.0330107	*	0.184964	n.s.	0.287892	n.s.	Not Violated
C2013	acarbose (ACA)	m	400	8	< 0.0001	****	< 0.0001	****	0.39389	n.s.	Not Violated
C2013	acarbose (ACA)	f	1000	8	0.00271371	**	0.00827221	**	0.865588	n.s.	Not Violated
C2013	acarbose (ACA)	m	1000	8	< 0.0001	****	< 0.0001	****	0.0633056	n.s.	Not Violated
C2013	acarbose (ACA)	f	2500	8	0.00609325	**	0.0115578	*	0.747303	n.s.	Not Violated
C2013	acarbose (ACA)	m	2500	8	< 0.0001	****	< 0.0001	****	0.00114266	**	Violated
C2013	ursolic acid (UA)	f	2000	10	0.49429	n.s.	0.366841	n.s.	0.602273	n.s.	Not Violated
C2013	ursolic acid (UA)	m	2000	10	0.375459	n.s.	0.308521	n.s.	0.40044	n.s.	Not Violated
C2014	aspirin (Asp)	f	60	11	0.748059	n.s.	0.788986	n.s.	0.962178	n.s.	Not Violated
C2014	aspirin (Asp)	m	60	11	0.741964	n.s.	0.684506	n.s.	0.151103	n.s.	Not Violated
C2014	aspirin (Asp)	f	200	11	0.863919	n.s.	0.957396	n.s.	0.760818	n.s.	Not Violated
C2014	aspirin (Asp)	m	200	11	0.363022	n.s.	0.854861	n.s.	0.384484	n.s.	Not Violated
C2014	glycine (Gly)	f	80000	9	0.0166656	*	0.0346485	*	0.983032	n.s.	Not Violated
C2014	glycine (Gly)	m	80000	9	0.00237452	**	0.0508065	n.s.	0.272244	n.s.	Not Violated
C2014	inulin (Inu)	f	600	11	0.411413	n.s.	0.251833	n.s.	0.403564	n.s.	Not Violated
C2014	inulin (Inu)	m	600	11	0.733343	n.s.	0.835662	n.s.	0.300554	n.s.	Not Violated
C2014	TM5441 (TM5441)	f	60	11	0.324851	n.s.	0.488907	n.s.	0.641554	n.s.	Not Violated
C2014	TM5441 (TM5441)	m	60	11	0.690156	n.s.	0.791139	n.s.	0.507795	n.s.	Not Violated
C2015	17-dimethylaminoethylamino-17-demethoxygeldanamycin hydrochloride (DMAG)	f	30	6	0.121371	n.s.	0.0781274	n.s.	0.390193	n.s.	Not Violated
C2015	17-dimethylaminoethylamino-17-demethoxygeldanamycin hydrochloride (DMAG)	m	30	6	0.117334	n.s.	0.032124	*	0.148626	n.s.	Not Violated
C2015	b-guanidinopropionic acid (bGPA)	f	3300	6	0.907901	n.s.	0.561063	n.s.	0.359852	n.s.	Not Violated
C2015	b-guanidinopropionic acid (bGPA)	m	3300	6	0.734227	n.s.	0.759436	n.s.	0.95341	n.s.	Not Violated
C2015	minocycline (Min)	f	300	6	0.378485	n.s.	0.306045	n.s.	0.513365	n.s.	Not Violated
C2015	minocycline (Min)	m	300	6	0.992176	n.s.	0.54272	n.s.	0.1753	n.s.	Not Violated
C2015	MitoQ (MitoQ)	f	100	7	0.669808	n.s.	0.678974	n.s.	0.737344	n.s.	Not Violated
C2015	MitoQ (MitoQ)	m	100	7	0.910163	n.s.	0.941426	n.s.	0.72895	n.s.	Not Violated
C2015	rapamycin (Rapa)	f	42	20	< 0.0001	****	< 0.0001	****	0.212095	n.s.	Not Violated
C2015	rapamycin (Rapa)	f	42	20	< 0.0001	****	0.00261044	**	0.407693	n.s.	Not Violated
C2015	rapamycin (Rapa)	f	42	20 thru 23	0.147452	n.s.	0.163357	n.s.	0.678981	n.s.	Not Violated
C2015	rapamycin (Rapa)	m	42	20 thru 23	0.0243342	*	0.0218232	*	0.435605	n.s.	Not Violated
C2015	rapamycin (Rapa)	m	42	20	0.000656558	***	0.000692849	***	0.443355	n.s.	Not Violated
C2015	rapamycin (Rapa)	m	42	20	0.0019118	**	0.00727735	**	0.677687	n.s.	Not Violated
C2016	17-a-estradiol (17aE2)	m	14.4	16	< 0.0001	****	< 0.0001	****	0.00264704	**	Violated
C2016	17-a-estradiol (17aE2)	m	14.4	20	0.00637128	**	0.0040258	**	0.191627	n.s.	Not Violated
C2016	3-(3-hydroxybenzyl)-5-methylbenzo[d]oxazol-2(3H)-one (MIF098)	f	240	8	0.0687534	n.s.	0.0628997	n.s.	0.549926	n.s.	Not Violated
C2016	3-(3-hydroxybenzyl)-5-methylbenzo[d]oxazol-2(3H)-one (MIF098)	m	240	8	0.644702	n.s.	0.199031	n.s.	0.0478175	*	Violated
C2016	canagliflozin (Cana)	f	180	7	0.512026	n.s.	0.771575	n.s.	0.0685769	n.s.	Not Violated
C2016	canagliflozin (Cana)	m	180	7	< 0.0001	****	< 0.0001	****	0.0441186	*	Violated
C2016	candesartan cilexetil (CC)	f	30	7	0.234992	n.s.	0.723775	n.s.	0.104043	n.s.	Not Violated
C2016	candesartan cilexetil (CC)	m	30	7	0.370352	n.s.	0.149579	n.s.	0.105012	n.s.	Not Violated
C2016	geranylgeranyl acetone (GGA)	f	600	9	0.720098	n.s.	0.825525	n.s.	0.880315	n.s.	Not Violated
C2016	geranylgeranyl acetone (GGA)	m	600	9	0.720267	n.s.	0.422438	n.s.	0.318765	n.s.	Not Violated
C2016	nicotinamide riboside (NR)	f	1000	8	0.612011	n.s.	0.265581	n.s.	0.061836	n.s.	Not Violated
C2016	nicotinamide riboside (NR)	m	1000	8	0.252227	n.s.	0.349368	n.s.	0.871307	n.s.	Not Violated
C2017	(R/S)-1,3-butanediol (BD)	f	100000	6	0.0394554	*	0.163242	n.s.	0.439396	n.s.	Not Violated
C2017	(R/S)-1,3-butanediol (BD)	m	100000	6	0.109736	n.s.	0.0248063	*	0.0532787	n.s.	Not Violated
C2017	captopril (Capt)	f	180	5	0.00196706	**	0.0307454	*	0.347523	n.s.	Not Violated
C2017	captopril (Capt)	m	180	5	0.00100029	**	0.000495314	***	0.123461	n.s.	Not Violated
C2017	L-leucine (Leu)	f	40000	5	0.201012	n.s.	0.6748	n.s.	0.244872	n.s.	Not Violated
C2017	L-leucine (Leu)	m	40000	5	0.272307	n.s.	0.400455	n.s.	0.68352	n.s.	Not Violated
C2017	PB125 (PB125)	f	see publication	5	0.158364	n.s.	0.490697	n.s.	0.462725	n.s.	Not Violated
C2017	PB125 (PB125)	m	see publication	5	0.636119	n.s.	0.936577	n.s.	0.547642	n.s.	Not Violated
C2017	rapamycin and acarbose (RaAc)	f	14.7, 1000	16	< 0.0001	****	< 0.0001	****	0.0741029	n.s.	Not Violated
C2017	rapamycin and acarbose (RaAc)	f	14.7, 1000	9	< 0.0001	****	< 0.0001	****	0.55316	n.s.	Not Violated
C2017	rapamycin and acarbose (RaAc)	m	14.7, 1000	16	< 0.0001	****	0.00258272	**	0.0655693	n.s.	Not Violated
C2017	rapamycin and acarbose (RaAc)	m	14.7, 1000	9	< 0.0001	****	< 0.0001	****	0.528135	n.s.	Not Violated
C2017	sulindac (Sul)	f	5	5	0.867185	n.s.	0.779432	n.s.	0.537565	n.s.	Not Violated
C2017	sulindac (Sul)	m	5	5	0.690859	n.s.	0.792367	n.s.	0.810499	n.s.	Not Violated
C2017	syringaresinol (Syr)	f	300	5	0.998221	n.s.	0.61221	n.s.	0.416613	n.s.	Not Violated
C2017	syringaresinol (Syr)	m	300	5	0.941295	n.s.	0.240384	n.s.	0.0119562	*	Violated
